# Gene circuit-driven amplified selection enables evolution of fast-growing *Escherichia coli*

**DOI:** 10.64898/2026.08.05.743033

**Authors:** Grayson S. Hamrick, Hye-In Son, Rohan Maddamsetti, Zhengqing Zhou, Kristen Lok, Xiaoli Chen, Aaron Yip, Jing-Mei Qian, Cesar Villalobos, Qianni Ma, Hossein Moghimianavval, Irida Shyti, Ashwini R. Shende, Emma J. Chory, Mary J. Dunlop, Lingchong You

## Abstract

The laboratory *Escherichia coli* K-12 strain has doubled no faster than ∼20 minutes for decades. This plateau could reflect a biophysical limit or simply the way batch culture selects on growth rate. Here we show it can be broken through amplified selection with a Red Queen gene circuit, which takes advantage of growth rate heterogeneity in monoclonal populations to selectively suppress slow-growing cells and creates a tunable mapping from intrinsic growth rate to survival. After 70 days (∼1,000 generations) of amplified selection in MG1655+FHr and subsequent removal of the circuit, a top evolved clone (RQ70) reached a maximum specific growth rate of 2.61 h⁻¹ in shake-flask culture. This corresponds to a doubling time of 15.9 minutes, to our knowledge the shortest reported for *E. coli* K-12, against 18.1 minutes for evolved controls and 20.3 minutes for the ancestor. The gain came at the cost of a ∼3-fold increase in lag time, indicating that the 20-minute plateau is a multi-trait optimum under conventional batch selection rather than an absolute constraint. We argue that synthetic gene circuits can therefore reshape the evolutionary process itself, pushing performance beyond apparent physiological limits.
