## Supplementary File 1 for "Gene circuit-driven amplified selection enables evolution of fast-growing *Escherichia coli*"

### Sheet: Schedule
Passage day	Calendar date	Selection round	aTc doses in panel, ng/mL (wells per dose)	Max aTc, ng/mL	Dilution factor (1:X)	RQ cultures at aTc > 0 (n)	RQ cultures at 0 aTc (n)	MGFHr ancestral control (n)	Total cultures in panel (n)	Active wells per plate (n)	Technical replicate blocks per plate	Independent plates run (n)	Plate sheets	Growth curve recorded	Measured region	Wells measured (n)	Blank wells (n)	Read duration (h)	Kinetic cycles x interval	Channels	Data file	Layout file	Branching / lineage-selection event	Notes
D1	2025-07-03	Round 0 (founder panel)	10 (n=4); 6 (n=4); 3 (n=4); 2 (n=4); 1 (n=4); 0.6 (n=4); 0.3 (n=4); 0.2 (n=4); 0.1 (n=4); 0 (n=8)	10	10000	36	4	4	44	44	1	3	Plate1, Plate2, Plate3	Yes	B2-G11	60	16	23.2	200 x 00:10	OD600 / GFP / GFP_Low	250703_MGRQ_D1.xlsx	250703_MGRQ_D1.xlsx
D2	2025-07-04	Round 0 (founder panel)	10 (n=4); 6 (n=4); 3 (n=4); 2 (n=4); 1 (n=4); 0.6 (n=4); 0.3 (n=4); 0.2 (n=4); 0.1 (n=4); 0 (n=8)	10	10000	36	4	4	44	44	1	3	Plate1, Plate2, Plate3	Yes	B2-G11	60	16	24.0	200 x 00:10	OD600 / GFP / GFP_Low	250704_MGRQ_D2.xlsx	250704_MGRQ_D2.xlsx
D3	2025-07-05	Round 0 (founder panel)	10 (n=4); 6 (n=4); 3 (n=4); 2 (n=4); 1 (n=4); 0.6 (n=4); 0.3 (n=4); 0.2 (n=4); 0.1 (n=4); 0 (n=8)	10	10000	36	4	4	44	44	1	3	Plate1, Plate2, Plate3	Yes	B2-G11	60	16	23.3	200 x 00:10	OD600 / GFP / GFP_Low	250705_MGRQ_D3.xlsx	250705_MGRQ_D3.xlsx
D4	2025-07-06	Round 0 (founder panel)	10 (n=4); 6 (n=4); 3 (n=4); 2 (n=4); 1 (n=4); 0.6 (n=4); 0.3 (n=4); 0.2 (n=4); 0.1 (n=4); 0 (n=8)	10	10000	36	4	4	44	44	1	3	Plate1, Plate2, Plate3	Yes	B2-G11	60	16	23.0	200 x 00:10	OD600 / GFP / GFP_Low	250706_MGRQ_D4.xlsx	250706_MGRQ_D4.xlsx
D5	2025-07-07	Round 0 (founder panel)	10 (n=4); 6 (n=4); 3 (n=4); 2 (n=4); 1 (n=4); 0.6 (n=4); 0.3 (n=4); 0.2 (n=4); 0.1 (n=4); 0 (n=8)	10	10000	36	4	4	44	44	1	3	Plate1, Plate2, Plate3	Yes	B2-G11	60	16	21.2, 23.7	200 x 00:10	OD600 / GFP / GFP_Low	250707_MGRQ_D5.xlsx	250707_MGRQ_D5.xlsx
D6	2025-07-08	Round 0 (founder panel)	10 (n=4); 6 (n=4); 3 (n=4); 2 (n=4); 1 (n=4); 0.6 (n=4); 0.3 (n=4); 0.2 (n=4); 0.1 (n=4); 0 (n=8)	10	10000	36	4	4	44	44	1	3	Plate1, Plate2, Plate3	Yes	B2-G11	60	16	24.0	200 x 00:10	OD600 / GFP / GFP_Low	250708_MGRQ_D6.xlsx	250708_MGRQ_D6.xlsx
D7	2025-07-09	Round 0 (founder panel)	10 (n=4); 6 (n=4); 3 (n=4); 2 (n=4); 1 (n=4); 0.6 (n=4); 0.3 (n=4); 0.2 (n=4); 0.1 (n=4); 0 (n=8)	10	10000	36	4	4	44	44	1	0		No
D8	2025-07-10	Round 0 (founder panel)	10 (n=4); 6 (n=4); 3 (n=4); 2 (n=4); 1 (n=4); 0.6 (n=4); 0.3 (n=4); 0.2 (n=4); 0.1 (n=4); 0 (n=8)	10	10000	36	4	4	44	44	1	3	Plate1, Plate2, Plate3	Yes	B2-G11	60	16	20.5, 21.2, 21.3	200 x 00:10	OD600 / GFP / GFP_Low	250710_MGRQ_D8.xlsx	250710_MGRQ_D8.xlsx
D9	2025-07-11	Round 0 (founder panel)	10 (n=4); 6 (n=4); 3 (n=4); 2 (n=4); 1 (n=4); 0.6 (n=4); 0.3 (n=4); 0.2 (n=4); 0.1 (n=4); 0 (n=8)	10	10000	36	4	4	44	44	1	0		No
D10	2025-07-12	Round 1	18 (n=4); 10 (n=8); 6 (n=8); 3 (n=8); 2 (n=8); 1 (n=4); 0 (n=8)	18	10000	40	4	4	48	48	1	2	Plate1, Plate2	Yes	B2-G11	60	12	24.2	200 x 00:10	OD600 / GFP / GFP_Low	250712_MGRQ_D10.xlsx
D11	2025-07-13	Round 1	18 (n=4); 10 (n=8); 6 (n=8); 3 (n=8); 2 (n=8); 1 (n=4); 0 (n=8)	18	10000	40	4	4	48	48	1	3	Plate1, Plate2, Plate3	Yes	B2-G11	60	12	25.7	200 x 00:10	OD600 / GFP / GFP_Low	250713_MGRQ_D11.xlsx	250713_MGRQ_D11.xlsx	Selection round 1 (branch + dose escalation). R1 replicate of the five highest-dose lineages (A=10, B=6, C=3, D=2, E=1 ng/mL) retained; each split into two arms, one at its own dose and one one step higher (A.R1->18 & 10; B.R1->10 & 6; C.R1->6 & 3; D.R1->3 & 2; E.R1->2 & 1), x4 replicates = 40 evolving cultures. New top dose 18 ng/mL introduced. Lineages F-I (0.6-0.1 ng/mL) discontinued; J (0 ng/…
D12	2025-07-14	Round 1	18 (n=4); 10 (n=8); 6 (n=8); 3 (n=8); 2 (n=8); 1 (n=4); 0 (n=8)	18	10000	40	4	4	48	48	1	3	Plate1, Plate2, Plate3	Yes	B2-G11	60	12	21.0	200 x 00:10	OD600 / GFP / GFP_Low	250714_MGRQ_D12.xlsx	250714_MGRQ_D12.xlsx
D13	2025-07-15	Round 1	18 (n=4); 10 (n=8); 6 (n=8); 3 (n=8); 2 (n=8); 1 (n=4); 0 (n=8)	0	10000	40	4	4	48	48	1	3	Plate1, Plate2, Plate3	Yes	B2-G11	60	12	22.8	200 x 00:10	OD600 / GFP / GFP_Low	LBonly/250715_MGRQ_D13LBonly.xlsx
D14	2025-07-16	Round 1	18 (n=4); 10 (n=8); 6 (n=8); 3 (n=8); 2 (n=8); 1 (n=4); 0 (n=8)	18	10000	40	4	4	48	48	1	0		No
D15	2025-07-17	Round 1	18 (n=4); 10 (n=8); 6 (n=8); 3 (n=8); 2 (n=8); 1 (n=4); 0 (n=8)	18	10000	40	4	4	48	48	1	0		No
D16	2025-07-18	Round 1	18 (n=4); 10 (n=8); 6 (n=8); 3 (n=8); 2 (n=8); 1 (n=4); 0 (n=8)	18	10000	40	4	4	48	48	1	3	Plate1, Plate2, Plate3	Yes	B2-G11	60	12	24.0	200 x 00:10	OD600 / GFP / GFP_Low	250718_MGRQ_D16.xlsx	250718_MGRQ_D16.xlsx
D17	2025-07-19	Round 1	18 (n=4); 10 (n=8); 6 (n=8); 3 (n=8); 2 (n=8); 1 (n=4); 0 (n=8)	0	10000	40	4	4	48	48	1	3	Plate1, Plate2, Plate3	Yes	B2-G11	60	12	23.3	200 x 00:10	OD600 / GFP / GFP_Low	LBonly/250719_MGRQ_D17LBOnly.xlsx
D18	2025-07-20	Round 1	18 (n=4); 10 (n=8); 6 (n=8); 3 (n=8); 2 (n=8); 1 (n=4); 0 (n=8)	0	10000	40	4	4	48	48	1	3	Plate1, Plate2, Plate3	Yes	B2-G11	60	12	25.2	200 x 00:10	OD600 / GFP / GFP_Low	LBonly/250720_MGRQ_D18LBOnly.xlsx
D19	2025-07-21	Round 1	18 (n=4); 10 (n=8); 6 (n=8); 3 (n=8); 2 (n=8); 1 (n=4); 0 (n=8)	18	10000	40	4	4	48	48	1	0		No
D20	2025-07-22	Round 1	18 (n=4); 10 (n=8); 6 (n=8); 3 (n=8); 2 (n=8); 1 (n=4); 0 (n=8)	0	10000	40	4	4	48	48	1	3	Plate1, Plate2, Plate3	Yes	B2-G11	60	12	24.0	200 x 00:10	OD600 / GFP / GFP_Low	LBonly/250722_MGRQ_D20LBOnly.xlsx
D21	2025-07-23	Round 1	18 (n=4); 10 (n=8); 6 (n=8); 3 (n=8); 2 (n=8); 1 (n=4); 0 (n=8)	0	10000	40	4	4	48	48	1	3	Plate1, Plate2, Plate3	Yes	B2-G11	60	12	23.0	200 x 00:10	OD600 / GFP / GFP_Low	LBonly/250723_MGRQ_D21LBOnly.xlsx
D22	2025-07-24	Round 1	18 (n=4); 10 (n=8); 6 (n=8); 3 (n=8); 2 (n=8); 1 (n=4); 0 (n=8)	0	10000	40	4	4	48	48	1	2	Plate1, Plate3	Yes	B2-G11	60	12	20.7	200 x 00:10	OD600 / GFP / GFP_Low	LBonly/250724_MGRQ_D22LBOnly.xlsx
D23	2025-07-25	Round 1 - bottleneck	10 (n=4); 1 (n=4); 0 (n=8)	10	10000	8	4	4	16	16	1	2	Plate1, Plate3	Yes	B2-G5	24	8	21.5	200 x 00:10	OD600 / GFP / GFP_Low	250725_MGRQ_D23.xlsx	250725_MGRQ_D23.xlsx	Bottleneck (no branching). Panel narrowed to three surviving lineage groups x4 replicates: A.R1.B (10 ng/mL), E.R1.F (1 ng/mL), J (0 ng/mL) = 12 evolving cultures. All other D11-D16 lineages discontinued.
D24	2025-07-26	Round 1 - bottleneck	10 (n=8); 1 (n=8); 0 (n=16)	10	10000	8	4	4	16	32	1	2	Plate1, Plate3	Yes	C2-F10	36	4	5.3	200 x 00:10	OD600 / GFP / GFP_Low	250726_MGRQ_D24.xlsx	250726_MGRQ_D24.xlsx
D25	2025-07-27	Round 2	10 (n=12); 1 (n=12); 0 (n=16)	10	10000	24	12	4	40	40	1	2	Plate1, Plate3	Yes	B2-G10	54	14	22.5	200 x 00:10	OD600 / GFP / GFP_Low	250727_MGRQ_D25.xlsx	250727_MGRQ_D25.xlsx	Selection round 2 (replicate expansion, doses unchanged). Each of the 12 surviving cultures split into 3 independent replicates (.R1-.R3) = 36 cultures at 10 / 1 / 0 ng/mL.
D26	2025-07-28	Round 2	10 (n=12); 1 (n=12); 0 (n=16)	10	10000	24	12	4	40	40	1	0		No
D27	2025-07-29	Round 2	10 (n=12); 1 (n=12); 0 (n=16)	10	10000	24	12	4	40	40	1	0		No
D28	2025-07-30	Round 2	10 (n=12); 1 (n=12); 0 (n=16)	10	10000	24	12	4	40	40	1	2	Plate1, Plate3	Yes	B2-G10	54	14	21.0	200 x 00:10	OD600 / GFP / GFP_Low	250730_MGRQ_D28.xlsx	250730_MGRQ_D28.xlsx
D29	2025-07-31	Round 2	10 (n=12); 1 (n=12); 0 (n=16)	10	10000	24	12	4	40	40	1	0		No
D30	2025-08-01	Round 2	10 (n=12); 1 (n=12); 0 (n=16)	10	100000	24	12	4	40	40	1	0		No
D31	2025-08-02	Round 2	10 (n=12); 1 (n=12); 0 (n=16)	10	100000	24	12	4	40	40	1	2	Plate1, Plate3	Yes	B2-G10	54	14	23.0, 23.2	200 x 00:10	OD600 / GFP / GFP_Low	250802_MGRQ_D31.xlsx	250802_MGRQ_D31.xlsx
D32	2025-08-03	Round 2	10 (n=12); 1 (n=12); 0 (n=16)	10	100000	24	12	4	40	40	1	2	Plate1, Plate3	Yes	B2-G10	54	14	18.3	200 x 00:10	OD600 / GFP / GFP_Low	250803_MGRQ_D32.xlsx	250803_MGRQ_D32.xlsx
D33	2025-08-04	Round 2	10 (n=12); 1 (n=12); 0 (n=16)	10	100000	24	12	4	40	40	1	0		No
D34	2025-08-05	Round 2	10 (n=12); 1 (n=12); 0 (n=16)	10	100000	24	12	4	40	40	1	1	Plate3	Yes	B2-G10	54	14	21.3	200 x 00:10	OD600 / GFP / GFP_Low	250805_MGRQ_D34.xlsx	250805_MGRQ_D34.xlsx
D35	2025-08-06	Round 2	10 (n=12); 1 (n=12); 0 (n=16)	10	100000	24	12	4	40	40	1	1	Plate3	Yes	B2-G10	54	14	23.7	200 x 00:10	OD600 / GFP / GFP_Low	250806_MGRQ_D35.xlsx	250806_MGRQ_D35.xlsx
D36	2025-08-07	Round 2	10 (n=12); 1 (n=12); 0 (n=16)	10	100000	24	12	4	40	40	1	3	Plate1, Plate2, Plate3	Yes	B2-G10	54	14	22.5	200 x 00:10	OD600 / GFP / GFP_Low	250807_MGRQ_D36.xlsx	250807_MGRQ_D36.xlsx
D37	2025-08-08	Round 2	10 (n=12); 1 (n=12); 0 (n=16)	10	100000	24	12	4	40	40	1	0		No
D38	2025-08-09	Round 2	10 (n=12); 1 (n=12); 0 (n=16)	10	100000	24	12	4	40	40	1	0		No
D39	2025-08-10	Round 2	10 (n=12); 1 (n=12); 0 (n=16)	10	100000	24	12	4	40	40	1	0		No
D40	2025-08-11	Round 3	0.1 (n=12); 0 (n=28)	0.1	100000	12	24	4	40	40	1	3	Plate1, Plate2, Plate3	Yes	B2-G10	54	14	22.0	200 x 00:10	OD600 / GFP / GFP_Low	250811_MGRQ_D40.xlsx	250811_MGRQ_D40.xlsx	Selection round 3 (branch, aTc re-introduced at low dose). Only the J (0 ng/mL) arm carried forward: the 12 J.Rx.Ry cultures each split into A (0.1 ng/mL, 1 replicate) and B (0 ng/mL, 2 replicates) = 36 cultures. The 10 and 1 ng/mL arms (A.R1.B.*, E.R1.F.*) discontinued.
D41	2025-08-12	Round 3	0.1 (n=12); 0 (n=28)	0.1	100000	12	24	4	40	40	1	0		No
D42	2025-08-13	Round 3	0.1 (n=24); 0 (n=56)	0.1	100000	12	24	4	40	80	2	2	Sheet3, Plate1	Yes	A1-H11	88	8	20.3, 22.7	200 x 00:10	OD600 / GFP / GFP_Low	250813_MGRQ_D42.xlsx	250813_MGRQ_D42.xlsx
D43	2025-08-14	Round 3	0.1 (n=23); 0 (n=56)	0.1	100000	12	24	4	40	79	2	1	Plate1	Yes	A1-H11	88	9	23.5	200 x 00:10	OD600 / GFP / GFP_Low	250814_MGRQ_D43.xlsx	250814_MGRQ_D43.xlsx
D44	2025-08-15	Round 3	0.1 (n=24); 0 (n=56)	0.1	100000	12	24	4	40	80	2	1	Plate1	Yes	A1-H10	80	0	24.0	200 x 00:10	OD600 / GFP / GFP_Low	250815_MGRQ_D44.xlsx	250815_MGRQ_D44.xlsx
D45	2025-08-16	Round 3	0.1 (n=24); 0 (n=56)	0.1	100000	12	24	4	40	80	2	0		No
D46	2025-08-17	Round 3	0.1 (n=24); 0 (n=56)	0.1	100000	12	24	4	40	80	2	0		No
D47	2025-08-18	Round 3	0.1 (n=24); 0 (n=56)	0.1	100000	12	24	4	40	80	2	1	Plate1	Yes	A1-H10	80	0	22.8	200 x 00:10	OD600 / GFP / GFP_Low	250818_MGRQ_D47.xlsx	250818_MGRQ_D47.xlsx
D48	2025-08-19	Round 3	0.1 (n=24); 0 (n=56)	0.1	100000	12	24	4	40	80	2	0		No
D49	2025-08-20	Round 3	0.1 (n=24); 0 (n=56)	0.1	100000	12	24	4	40	80	2	1	Plate1	Yes	A1-H10	80	0	23.5	200 x 00:10	OD600 / GFP / GFP_Low	250820_MGRQ_D49.xlsx	250820_MGRQ_D49.xlsx
D50	2025-08-21	Round 3	0.1 (n=24); 0 (n=56)	0.1	100000	12	24	4	40	80	2	1	Plate1	Yes	A1-H10	80	0	21.3	200 x 00:10	OD600 / GFP / GFP_Low	250821_MGRQ_D50.xlsx	250821_MGRQ_D50.xlsx
D51	2025-08-22	Round 3	0.1 (n=24); 0 (n=56)	0.1	100000	12	24	4	40	80	2	0		No
D52	2025-08-23	Round 3	0.1 (n=24); 0 (n=56)	0.1	100000	12	24	4	40	80	2	0		No
D53	2025-08-28	Round 3	0.1 (n=24); 0 (n=56)	0.1	100000	12	24	4	40	80	2	1	Plate1	Yes	A1-H10	80	0	21.5	200 x 00:10	OD600 / GFP / GFP_Low	250828_MGRQ_D53.xlsx	250828_MGRQ_D53.xlsx
D54	2025-08-29	Round 3	0.1 (n=12); 0 (n=28)	0.1	100000	12	24	4	40	40	1	1	Plate1	Yes	A1-H10	80	40	23.7	200 x 00:10	OD600 / GFP / GFP_Low	250829_MGRQ_D54.xlsx	250829_MGRQ_D54.xlsx
D55	2025-08-30	Round 3	0.1 (n=24); 0 (n=56)	0.1	100000	12	24	4	40	80	2	1	Plate1	Yes	A1-H10	80	0	20.7	200 x 00:10	OD600 / GFP / GFP_Low	250830_MGRQ_D55.xlsx	250830_MGRQ_D55.xlsx
D56	2025-08-31	Round 3	0.1 (n=24); 0 (n=56)	0.1	100000	12	24	4	40	80	2	1	Plate1	Yes	A1-H10	80	0	21.5	200 x 00:10	OD600 / GFP / GFP_Low	250831_MGRQ_D56.xlsx	250831_MGRQ_D56.xlsx
D57	2025-09-01	Round 3	0.1 (n=24); 0 (n=56)	0.1	100000	12	24	4	40	80	2	1	Plate1	Yes	A1-H10	80	0	22.0	200 x 00:10	OD600 / GFP / GFP_Low	250901_MGRQ_D57.xlsx	250901_MGRQ_D57.xlsx
D58	2025-09-02	Round 3	0.1 (n=24); 0 (n=56)	0.1	100000	12	24	4	40	80	2	0		No
D59	2025-09-06	Round 4	0.17 (n=32); 0.1 (n=40); 0 (n=16)	0.17	100000	36	4	4	44	88	2	1	Plate1	Yes	A1-H11	88	0	20.8	200 x 00:10	OD600 / GFP / GFP_Low	250906_MGRQ_D59.xlsx	250906_MGRQ_D59.xlsx	Selection round 4 (branch + dose escalation). Five parents retained - four 0.1 ng/mL A-arm survivors (J.R1.R1.A.R1, J.R1.R2.A.R1, J.R2.R2.A.R1, J.R2.R3.A.R1) and one 0-ng/mL B-arm survivor (J.R1.R3.B.R2). Each A-parent split into A (0.17 ng/mL) and B (0.1 ng/mL); the B-parent split into B (0.1 ng/mL) and C (0 ng/mL); x4 replicates = 40 cultures. New top dose 0.17 ng/mL.
D60	2025-09-07	Round 4	0.17 (n=32); 0.1 (n=40); 0 (n=16)	0.17	100000	36	4	4	44	88	2	1	Plate1	Yes	A1-H11	88	0	21.5	200 x 00:10	OD600 / GFP / GFP_Low	250907_MGRQ_D60.xlsx	250907_MGRQ_D60.xlsx
D61	2025-09-08	Round 4	0.17 (n=32); 0.1 (n=40); 0 (n=16)	0.17	100000	36	4	4	44	88	2	1	Plate1	Yes	A1-H11	88	0	22.0	200 x 00:10	OD600 / GFP / GFP_Low	250908_MGRQ_D61.xlsx	250908_MGRQ_D61.xlsx
D62	2025-09-09	Round 4	0.17 (n=32); 0.1 (n=40); 0 (n=16)	0.17	100000	36	4	4	44	88	2	1	Plate1	Yes	A1-H11	88	0	24.7	200 x 00:10	OD600 / GFP / GFP_Low	250909_MGRQ_D62.xlsx	250909_MGRQ_D62.xlsx
D63	2025-10-03	Round 4	0.17 (n=32); 0.1 (n=40); 0 (n=16)	0.17	100000	36	4	4	44	88	2	0		No
D64	2025-10-04	Round 4	0.17 (n=32); 0.1 (n=40); 0 (n=16)	0.17	100000	36	4	4	44	88	2	3	Plate1, Plate2, Plate3	Yes	A1-H11	88	0	23.3	200 x 00:10	OD600 / GFP / GFP_Low	251004_MGRQ_D64.xlsx	251004_MGRQ_D64.xlsx
D65	2025-10-05	Round 4	0.17 (n=32); 0.1 (n=40); 0 (n=16)	0.17	100000	36	4	4	44	88	2	3	Plate1, Plate2, Plate3	Yes	A1-H11	88	0	22.5	200 x 00:10	OD600 / GFP / GFP_Low	251005_MGRQ_D65.xlsx	251005_MGRQ_D65.xlsx
D66	2025-10-06	Round 4	0.17 (n=32); 0.1 (n=40); 0 (n=16)	0.17	100000	36	4	4	44	88	2	2	Plate1, Plate3	Yes	A1-H11	88	0	21.0	200 x 00:10	OD600 / GFP / GFP_Low	251006_MGRQ_D66.xlsx	251006_MGRQ_D66.xlsx
D67	2025-10-07	Round 4	0.17 (n=32); 0.1 (n=40); 0 (n=16)	0.17	100000	36	4	4	44	88	2	2	Plate1, Plate3	Yes	A1-H11	88	0	25.5	200 x 00:10	OD600 / GFP / GFP_Low	251007_MGRQ_D67.xlsx	251007_MGRQ_D67.xlsx
D68	2025-10-08	Round 4	0.17 (n=32); 0.1 (n=40); 0 (n=16)	0.17	100000	36	4	4	44	88	2	2	Plate1, Plate3	Yes	A1-H11	88	0	21.0	200 x 00:10	OD600 / GFP / GFP_Low	251008_MGRQ_D68.xlsx	251008_MGRQ_D68.xlsx
D69	2025-10-09	Round 4	0.17 (n=32); 0.1 (n=40); 0 (n=16)	0.17	100000	36	4	4	44	88	2	1	Plate3	Yes	A1-H11	88	0	22.7	200 x 00:10	OD600 / GFP / GFP_Low	251009_MGRQ_D69.xlsx	251009_MGRQ_D69.xlsx
D70	2025-10-10	Round 4	0.17 (n=32); 0.1 (n=40); 0 (n=16)	0.17	100000	36	4	4	44	88	2	3	Plate1, Plate2, Plate3	Yes	A1-H11	88	0	20.0, 20.2	200 x 00:10	OD600 / GFP / GFP_Low	251010_MGRQ_D70.xlsx	251010_MGRQ_D70.xlsx

### Sheet: Selection events
Event	First recorded on	First observable in data	Panel before	Panel after	RQ cultures at aTc > 0, before -> after	aTc ladder after (ng/mL)	Description
Round 1	D11	D10	44 cultures (D8 layout)	48 cultures (D11 layout)	36 -> 40	18, 10, 6, 3, 2, 1, 0	Selection round 1 (branch + dose escalation). R1 replicate of the five highest-dose lineages (A=10, B=6, C=3, D=2, E=1 ng/mL) retained; each split into two arms, one at its own dose and one one step higher (A.R1->18 & 10; B.R1->10 & 6; C.R1->6 & 3; D.R1->3 & 2; E.R1->2 & 1), x4 replicates = 40 evolving cultures. New top dose 18 ng/mL introduced. Lineages F-I (0.6-0.1 ng/mL) discontinued; J (0 ng/…
Bottleneck (within round 1)	D23	D23	48 cultures (D16 layout)	16 cultures (D23 layout)	40 -> 8	10, 1, 0	Bottleneck (no branching). Panel narrowed to three surviving lineage groups x4 replicates: A.R1.B (10 ng/mL), E.R1.F (1 ng/mL), J (0 ng/mL) = 12 evolving cultures. All other D11-D16 lineages discontinued.
Round 2	D25	D25	16 cultures (D24 layout)	40 cultures (D25 layout)	8 -> 24	10, 1, 0	Selection round 2 (replicate expansion, doses unchanged). Each of the 12 surviving cultures split into 3 independent replicates (.R1-.R3) = 36 cultures at 10 / 1 / 0 ng/mL.
Round 3	D40	D40	40 cultures (D36 layout)	40 cultures (D40 layout)	24 -> 12	0.1, 0	Selection round 3 (branch, aTc re-introduced at low dose). Only the J (0 ng/mL) arm carried forward: the 12 J.Rx.Ry cultures each split into A (0.1 ng/mL, 1 replicate) and B (0 ng/mL, 2 replicates) = 36 cultures. The 10 and 1 ng/mL arms (A.R1.B.*, E.R1.F.*) discontinued.
Round 4	D59	D59	40 cultures (D57 layout)	44 cultures (D59 layout)	12 -> 36	0.17, 0.1, 0	Selection round 4 (branch + dose escalation). Five parents retained - four 0.1 ng/mL A-arm survivors (J.R1.R1.A.R1, J.R1.R2.A.R1, J.R2.R2.A.R1, J.R2.R3.A.R1) and one 0-ng/mL B-arm survivor (J.R1.R3.B.R2). Each A-parent split into A (0.17 ng/mL) and B (0.1 ng/mL); the B-parent split into B (0.1 ng/mL) and C (0 ng/mL); x4 replicates = 40 cultures. New top dose 0.17 ng/mL.

### Sheet: Panel composition
Panel active from	Panel active to	Selection round	Lineage name	aTc (ng/mL)	Role	Wells per plate (n)
D1	D9	Round 0 (founder panel)	MGFHr.RQ.A.R1	10	RQ circuit, induced	1
D1	D9	Round 0 (founder panel)	MGFHr.RQ.A.R2	10	RQ circuit, induced	1
D1	D9	Round 0 (founder panel)	MGFHr.RQ.A.R3	10	RQ circuit, induced	1
D1	D9	Round 0 (founder panel)	MGFHr.RQ.A.R4	10	RQ circuit, induced	1
D1	D9	Round 0 (founder panel)	MGFHr.RQ.B.R1	6	RQ circuit, induced	1
D1	D9	Round 0 (founder panel)	MGFHr.RQ.B.R2	6	RQ circuit, induced	1
D1	D9	Round 0 (founder panel)	MGFHr.RQ.B.R3	6	RQ circuit, induced	1
D1	D9	Round 0 (founder panel)	MGFHr.RQ.B.R4	6	RQ circuit, induced	1
D1	D9	Round 0 (founder panel)	MGFHr.RQ.C.R1	3	RQ circuit, induced	1
D1	D9	Round 0 (founder panel)	MGFHr.RQ.C.R2	3	RQ circuit, induced	1
D1	D9	Round 0 (founder panel)	MGFHr.RQ.C.R3	3	RQ circuit, induced	1
D1	D9	Round 0 (founder panel)	MGFHr.RQ.C.R4	3	RQ circuit, induced	1
D1	D9	Round 0 (founder panel)	MGFHr.RQ.D.R1	2	RQ circuit, induced	1
D1	D9	Round 0 (founder panel)	MGFHr.RQ.D.R2	2	RQ circuit, induced	1
D1	D9	Round 0 (founder panel)	MGFHr.RQ.D.R3	2	RQ circuit, induced	1
D1	D9	Round 0 (founder panel)	MGFHr.RQ.D.R4	2	RQ circuit, induced	1
D1	D9	Round 0 (founder panel)	MGFHr.RQ.E.R1	1	RQ circuit, induced	1
D1	D9	Round 0 (founder panel)	MGFHr.RQ.E.R2	1	RQ circuit, induced	1
D1	D9	Round 0 (founder panel)	MGFHr.RQ.E.R3	1	RQ circuit, induced	1
D1	D9	Round 0 (founder panel)	MGFHr.RQ.E.R4	1	RQ circuit, induced	1
D1	D9	Round 0 (founder panel)	MGFHr.RQ.F.R1	0.6	RQ circuit, induced	1
D1	D9	Round 0 (founder panel)	MGFHr.RQ.F.R2	0.6	RQ circuit, induced	1
D1	D9	Round 0 (founder panel)	MGFHr.RQ.F.R3	0.6	RQ circuit, induced	1
D1	D9	Round 0 (founder panel)	MGFHr.RQ.F.R4	0.6	RQ circuit, induced	1
D1	D9	Round 0 (founder panel)	MGFHr.RQ.G.R1	0.3	RQ circuit, induced	1
D1	D9	Round 0 (founder panel)	MGFHr.RQ.G.R2	0.3	RQ circuit, induced	1
D1	D9	Round 0 (founder panel)	MGFHr.RQ.G.R3	0.3	RQ circuit, induced	1
D1	D9	Round 0 (founder panel)	MGFHr.RQ.G.R4	0.3	RQ circuit, induced	1
D1	D9	Round 0 (founder panel)	MGFHr.RQ.H.R1	0.2	RQ circuit, induced	1
D1	D9	Round 0 (founder panel)	MGFHr.RQ.H.R2	0.2	RQ circuit, induced	1
D1	D9	Round 0 (founder panel)	MGFHr.RQ.H.R3	0.2	RQ circuit, induced	1
D1	D9	Round 0 (founder panel)	MGFHr.RQ.H.R4	0.2	RQ circuit, induced	1
D1	D9	Round 0 (founder panel)	MGFHr.RQ.I.R1	0.1	RQ circuit, induced	1
D1	D9	Round 0 (founder panel)	MGFHr.RQ.I.R2	0.1	RQ circuit, induced	1
D1	D9	Round 0 (founder panel)	MGFHr.RQ.I.R3	0.1	RQ circuit, induced	1
D1	D9	Round 0 (founder panel)	MGFHr.RQ.I.R4	0.1	RQ circuit, induced	1
D1	D9	Round 0 (founder panel)	MGFHr.RQ.J.R1	0	RQ circuit, 0 ng/mL aTc	1
D1	D9	Round 0 (founder panel)	MGFHr.RQ.J.R2	0	RQ circuit, 0 ng/mL aTc	1
D1	D9	Round 0 (founder panel)	MGFHr.RQ.J.R3	0	RQ circuit, 0 ng/mL aTc	1
D1	D9	Round 0 (founder panel)	MGFHr.RQ.J.R4	0	RQ circuit, 0 ng/mL aTc	1
D1	D9	Round 0 (founder panel)	MGFHr.WT.R1	0	MGFHr ancestral control	1
D1	D9	Round 0 (founder panel)	MGFHr.WT.R2	0	MGFHr ancestral control	1
D1	D9	Round 0 (founder panel)	MGFHr.WT.R3	0	MGFHr ancestral control	1
D1	D9	Round 0 (founder panel)	MGFHr.WT.R4	0	MGFHr ancestral control	1
D10	D22	Round 1	MGFHr.RQ.A.R1.A.R1	18	RQ circuit, induced	1
D10	D22	Round 1	MGFHr.RQ.A.R1.A.R2	18	RQ circuit, induced	1
D10	D22	Round 1	MGFHr.RQ.A.R1.A.R3	18	RQ circuit, induced	1
D10	D22	Round 1	MGFHr.RQ.A.R1.A.R4	18	RQ circuit, induced	1
D10	D22	Round 1	MGFHr.RQ.A.R1.B.R1	10	RQ circuit, induced	1
D10	D22	Round 1	MGFHr.RQ.A.R1.B.R2	10	RQ circuit, induced	1
D10	D22	Round 1	MGFHr.RQ.A.R1.B.R3	10	RQ circuit, induced	1
D10	D22	Round 1	MGFHr.RQ.A.R1.B.R4	10	RQ circuit, induced	1
D10	D22	Round 1	MGFHr.RQ.B.R1.B.R1	10	RQ circuit, induced	1
D10	D22	Round 1	MGFHr.RQ.B.R1.B.R2	10	RQ circuit, induced	1
D10	D22	Round 1	MGFHr.RQ.B.R1.B.R3	10	RQ circuit, induced	1
D10	D22	Round 1	MGFHr.RQ.B.R1.B.R4	10	RQ circuit, induced	1
D10	D22	Round 1	MGFHr.RQ.B.R1.C.R1	6	RQ circuit, induced	1
D10	D22	Round 1	MGFHr.RQ.B.R1.C.R2	6	RQ circuit, induced	1
D10	D22	Round 1	MGFHr.RQ.B.R1.C.R3	6	RQ circuit, induced	1
D10	D22	Round 1	MGFHr.RQ.B.R1.C.R4	6	RQ circuit, induced	1
D10	D22	Round 1	MGFHr.RQ.C.R1.C.R1	6	RQ circuit, induced	1
D10	D22	Round 1	MGFHr.RQ.C.R1.C.R2	6	RQ circuit, induced	1
D10	D22	Round 1	MGFHr.RQ.C.R1.C.R3	6	RQ circuit, induced	1
D10	D22	Round 1	MGFHr.RQ.C.R1.C.R4	6	RQ circuit, induced	1
D10	D22	Round 1	MGFHr.RQ.C.R1.D.R1	3	RQ circuit, induced	1
D10	D22	Round 1	MGFHr.RQ.C.R1.D.R2	3	RQ circuit, induced	1
D10	D22	Round 1	MGFHr.RQ.C.R1.D.R3	3	RQ circuit, induced	1
D10	D22	Round 1	MGFHr.RQ.C.R1.D.R4	3	RQ circuit, induced	1
D10	D22	Round 1	MGFHr.RQ.D.R1.D.R1	3	RQ circuit, induced	1
D10	D22	Round 1	MGFHr.RQ.D.R1.D.R2	3	RQ circuit, induced	1
D10	D22	Round 1	MGFHr.RQ.D.R1.D.R3	3	RQ circuit, induced	1
D10	D22	Round 1	MGFHr.RQ.D.R1.D.R4	3	RQ circuit, induced	1
D10	D22	Round 1	MGFHr.RQ.D.R1.E.R1	2	RQ circuit, induced	1
D10	D22	Round 1	MGFHr.RQ.D.R1.E.R2	2	RQ circuit, induced	1
D10	D22	Round 1	MGFHr.RQ.D.R1.E.R3	2	RQ circuit, induced	1
D10	D22	Round 1	MGFHr.RQ.D.R1.E.R4	2	RQ circuit, induced	1
D10	D22	Round 1	MGFHr.RQ.E.R1.E.R1	2	RQ circuit, induced	1
D10	D22	Round 1	MGFHr.RQ.E.R1.E.R2	2	RQ circuit, induced	1
D10	D22	Round 1	MGFHr.RQ.E.R1.E.R3	2	RQ circuit, induced	1
D10	D22	Round 1	MGFHr.RQ.E.R1.E.R4	2	RQ circuit, induced	1
D10	D22	Round 1	MGFHr.RQ.E.R1.F.R1	1	RQ circuit, induced	1
D10	D22	Round 1	MGFHr.RQ.E.R1.F.R2	1	RQ circuit, induced	1
D10	D22	Round 1	MGFHr.RQ.E.R1.F.R3	1	RQ circuit, induced	1
D10	D22	Round 1	MGFHr.RQ.E.R1.F.R4	1	RQ circuit, induced	1
D10	D22	Round 1	MGFHr.RQ.J.R1	0	RQ circuit, 0 ng/mL aTc	1
D10	D22	Round 1	MGFHr.RQ.J.R2	0	RQ circuit, 0 ng/mL aTc	1
D10	D22	Round 1	MGFHr.RQ.J.R3	0	RQ circuit, 0 ng/mL aTc	1
D10	D22	Round 1	MGFHr.RQ.J.R4	0	RQ circuit, 0 ng/mL aTc	1
D10	D22	Round 1	MGFHr.WT.R1	0	MGFHr ancestral control	1
D10	D22	Round 1	MGFHr.WT.R2	0	MGFHr ancestral control	1
D10	D22	Round 1	MGFHr.WT.R3	0	MGFHr ancestral control	1
D10	D22	Round 1	MGFHr.WT.R4	0	MGFHr ancestral control	1
D23	D24	Round 1 - bottleneck	MGFHr.RQ.A.R1.B.R1	10	RQ circuit, induced	1
D23	D24	Round 1 - bottleneck	MGFHr.RQ.A.R1.B.R2	10	RQ circuit, induced	1
D23	D24	Round 1 - bottleneck	MGFHr.RQ.A.R1.B.R3	10	RQ circuit, induced	1
D23	D24	Round 1 - bottleneck	MGFHr.RQ.A.R1.B.R4	10	RQ circuit, induced	1
D23	D24	Round 1 - bottleneck	MGFHr.RQ.E.R1.F.R1	1	RQ circuit, induced	1
D23	D24	Round 1 - bottleneck	MGFHr.RQ.E.R1.F.R2	1	RQ circuit, induced	1
D23	D24	Round 1 - bottleneck	MGFHr.RQ.E.R1.F.R3	1	RQ circuit, induced	1
D23	D24	Round 1 - bottleneck	MGFHr.RQ.E.R1.F.R4	1	RQ circuit, induced	1
D23	D24	Round 1 - bottleneck	MGFHr.RQ.J.R1	0	RQ circuit, 0 ng/mL aTc	1
D23	D24	Round 1 - bottleneck	MGFHr.RQ.J.R2	0	RQ circuit, 0 ng/mL aTc	1
D23	D24	Round 1 - bottleneck	MGFHr.RQ.J.R3	0	RQ circuit, 0 ng/mL aTc	1
D23	D24	Round 1 - bottleneck	MGFHr.RQ.J.R4	0	RQ circuit, 0 ng/mL aTc	1
D23	D24	Round 1 - bottleneck	MGFHr.WT.R1	0	MGFHr ancestral control	1
D23	D24	Round 1 - bottleneck	MGFHr.WT.R2	0	MGFHr ancestral control	1
D23	D24	Round 1 - bottleneck	MGFHr.WT.R3	0	MGFHr ancestral control	1
D23	D24	Round 1 - bottleneck	MGFHr.WT.R4	0	MGFHr ancestral control	1
D25	D39	Round 2	MGFHr.RQ.A.R1.B.R1.R1	10	RQ circuit, induced	1
D25	D39	Round 2	MGFHr.RQ.A.R1.B.R1.R2	10	RQ circuit, induced	1
D25	D39	Round 2	MGFHr.RQ.A.R1.B.R1.R3	10	RQ circuit, induced	1
D25	D39	Round 2	MGFHr.RQ.A.R1.B.R2.R1	10	RQ circuit, induced	1
D25	D39	Round 2	MGFHr.RQ.A.R1.B.R2.R2	10	RQ circuit, induced	1
D25	D39	Round 2	MGFHr.RQ.A.R1.B.R2.R3	10	RQ circuit, induced	1
D25	D39	Round 2	MGFHr.RQ.A.R1.B.R3.R1	10	RQ circuit, induced	1
D25	D39	Round 2	MGFHr.RQ.A.R1.B.R3.R2	10	RQ circuit, induced	1
D25	D39	Round 2	MGFHr.RQ.A.R1.B.R3.R3	10	RQ circuit, induced	1
D25	D39	Round 2	MGFHr.RQ.A.R1.B.R4.R1	10	RQ circuit, induced	1
D25	D39	Round 2	MGFHr.RQ.A.R1.B.R4.R2	10	RQ circuit, induced	1
D25	D39	Round 2	MGFHr.RQ.A.R1.B.R4.R3	10	RQ circuit, induced	1
D25	D39	Round 2	MGFHr.RQ.E.R1.F.R1.R1	1	RQ circuit, induced	1
D25	D39	Round 2	MGFHr.RQ.E.R1.F.R1.R2	1	RQ circuit, induced	1
D25	D39	Round 2	MGFHr.RQ.E.R1.F.R1.R3	1	RQ circuit, induced	1
D25	D39	Round 2	MGFHr.RQ.E.R1.F.R2.R1	1	RQ circuit, induced	1
D25	D39	Round 2	MGFHr.RQ.E.R1.F.R2.R2	1	RQ circuit, induced	1
D25	D39	Round 2	MGFHr.RQ.E.R1.F.R2.R3	1	RQ circuit, induced	1
D25	D39	Round 2	MGFHr.RQ.E.R1.F.R3.R1	1	RQ circuit, induced	1
D25	D39	Round 2	MGFHr.RQ.E.R1.F.R3.R2	1	RQ circuit, induced	1
D25	D39	Round 2	MGFHr.RQ.E.R1.F.R3.R3	1	RQ circuit, induced	1
D25	D39	Round 2	MGFHr.RQ.E.R1.F.R4.R1	1	RQ circuit, induced	1
D25	D39	Round 2	MGFHr.RQ.E.R1.F.R4.R2	1	RQ circuit, induced	1
D25	D39	Round 2	MGFHr.RQ.E.R1.F.R4.R3	1	RQ circuit, induced	1
D25	D39	Round 2	MGFHr.RQ.J.R1.R1	0	RQ circuit, 0 ng/mL aTc	1
D25	D39	Round 2	MGFHr.RQ.J.R1.R2	0	RQ circuit, 0 ng/mL aTc	1
D25	D39	Round 2	MGFHr.RQ.J.R1.R3	0	RQ circuit, 0 ng/mL aTc	1
D25	D39	Round 2	MGFHr.RQ.J.R2.R1	0	RQ circuit, 0 ng/mL aTc	1
D25	D39	Round 2	MGFHr.RQ.J.R2.R2	0	RQ circuit, 0 ng/mL aTc	1
D25	D39	Round 2	MGFHr.RQ.J.R2.R3	0	RQ circuit, 0 ng/mL aTc	1
D25	D39	Round 2	MGFHr.RQ.J.R3.R1	0	RQ circuit, 0 ng/mL aTc	1
D25	D39	Round 2	MGFHr.RQ.J.R3.R2	0	RQ circuit, 0 ng/mL aTc	1
D25	D39	Round 2	MGFHr.RQ.J.R3.R3	0	RQ circuit, 0 ng/mL aTc	1
D25	D39	Round 2	MGFHr.RQ.J.R4.R1	0	RQ circuit, 0 ng/mL aTc	1
D25	D39	Round 2	MGFHr.RQ.J.R4.R2	0	RQ circuit, 0 ng/mL aTc	1
D25	D39	Round 2	MGFHr.RQ.J.R4.R3	0	RQ circuit, 0 ng/mL aTc	1
D25	D39	Round 2	MGFHr.WT.R1	0	MGFHr ancestral control	1
D25	D39	Round 2	MGFHr.WT.R2	0	MGFHr ancestral control	1
D25	D39	Round 2	MGFHr.WT.R3	0	MGFHr ancestral control	1
D25	D39	Round 2	MGFHr.WT.R4	0	MGFHr ancestral control	1
D40	D58	Round 3	MGFHr.RQ.J.R1.R1.A.R1	0.1	RQ circuit, induced	1
D40	D58	Round 3	MGFHr.RQ.J.R1.R1.B.R1	0	RQ circuit, 0 ng/mL aTc	1
D40	D58	Round 3	MGFHr.RQ.J.R1.R1.B.R2	0	RQ circuit, 0 ng/mL aTc	1
D40	D58	Round 3	MGFHr.RQ.J.R1.R2.A.R1	0.1	RQ circuit, induced	1
D40	D58	Round 3	MGFHr.RQ.J.R1.R2.B.R1	0	RQ circuit, 0 ng/mL aTc	1
D40	D58	Round 3	MGFHr.RQ.J.R1.R2.B.R2	0	RQ circuit, 0 ng/mL aTc	1
D40	D58	Round 3	MGFHr.RQ.J.R1.R3.A.R1	0.1	RQ circuit, induced	1
D40	D58	Round 3	MGFHr.RQ.J.R1.R3.B.R1	0	RQ circuit, 0 ng/mL aTc	1
D40	D58	Round 3	MGFHr.RQ.J.R1.R3.B.R2	0	RQ circuit, 0 ng/mL aTc	1
D40	D58	Round 3	MGFHr.RQ.J.R2.R1.A.R1	0.1	RQ circuit, induced	1
D40	D58	Round 3	MGFHr.RQ.J.R2.R1.B.R1	0	RQ circuit, 0 ng/mL aTc	1
D40	D58	Round 3	MGFHr.RQ.J.R2.R1.B.R2	0	RQ circuit, 0 ng/mL aTc	1
D40	D58	Round 3	MGFHr.RQ.J.R2.R2.A.R1	0.1	RQ circuit, induced	1
D40	D58	Round 3	MGFHr.RQ.J.R2.R2.B.R1	0	RQ circuit, 0 ng/mL aTc	1
D40	D58	Round 3	MGFHr.RQ.J.R2.R2.B.R2	0	RQ circuit, 0 ng/mL aTc	1
D40	D58	Round 3	MGFHr.RQ.J.R2.R3.A.R1	0.1	RQ circuit, induced	1
D40	D58	Round 3	MGFHr.RQ.J.R2.R3.B.R1	0	RQ circuit, 0 ng/mL aTc	1
D40	D58	Round 3	MGFHr.RQ.J.R2.R3.B.R2	0	RQ circuit, 0 ng/mL aTc	1
D40	D58	Round 3	MGFHr.RQ.J.R3.R1.A.R1	0.1	RQ circuit, induced	1
D40	D58	Round 3	MGFHr.RQ.J.R3.R1.B.R1	0	RQ circuit, 0 ng/mL aTc	1
D40	D58	Round 3	MGFHr.RQ.J.R3.R1.B.R2	0	RQ circuit, 0 ng/mL aTc	1
D40	D58	Round 3	MGFHr.RQ.J.R3.R2.A.R1	0.1	RQ circuit, induced	1
D40	D58	Round 3	MGFHr.RQ.J.R3.R2.B.R1	0	RQ circuit, 0 ng/mL aTc	1
D40	D58	Round 3	MGFHr.RQ.J.R3.R2.B.R2	0	RQ circuit, 0 ng/mL aTc	1
D40	D58	Round 3	MGFHr.RQ.J.R3.R3.A.R1	0.1	RQ circuit, induced	1
D40	D58	Round 3	MGFHr.RQ.J.R3.R3.B.R1	0	RQ circuit, 0 ng/mL aTc	1
D40	D58	Round 3	MGFHr.RQ.J.R3.R3.B.R2	0	RQ circuit, 0 ng/mL aTc	1
D40	D58	Round 3	MGFHr.RQ.J.R4.R1.A.R1	0.1	RQ circuit, induced	1
D40	D58	Round 3	MGFHr.RQ.J.R4.R1.B.R1	0	RQ circuit, 0 ng/mL aTc	1
D40	D58	Round 3	MGFHr.RQ.J.R4.R1.B.R2	0	RQ circuit, 0 ng/mL aTc	1
D40	D58	Round 3	MGFHr.RQ.J.R4.R2.A.R1	0.1	RQ circuit, induced	1
D40	D58	Round 3	MGFHr.RQ.J.R4.R2.B.R1	0	RQ circuit, 0 ng/mL aTc	1
D40	D58	Round 3	MGFHr.RQ.J.R4.R2.B.R2	0	RQ circuit, 0 ng/mL aTc	1
D40	D58	Round 3	MGFHr.RQ.J.R4.R3.A.R1	0.1	RQ circuit, induced	1
D40	D58	Round 3	MGFHr.RQ.J.R4.R3.B.R1	0	RQ circuit, 0 ng/mL aTc	1
D40	D58	Round 3	MGFHr.RQ.J.R4.R3.B.R2	0	RQ circuit, 0 ng/mL aTc	1
D40	D58	Round 3	MGFHr.WT.R1	0	MGFHr ancestral control	1
D40	D58	Round 3	MGFHr.WT.R2	0	MGFHr ancestral control	1
D40	D58	Round 3	MGFHr.WT.R3	0	MGFHr ancestral control	1
D40	D58	Round 3	MGFHr.WT.R4	0	MGFHr ancestral control	1
D59	D70	Round 4	MGFHr.RQ.J.R1.R1.A.R1.A.R1	0.17	RQ circuit, induced	2
D59	D70	Round 4	MGFHr.RQ.J.R1.R1.A.R1.A.R2	0.17	RQ circuit, induced	2
D59	D70	Round 4	MGFHr.RQ.J.R1.R1.A.R1.A.R3	0.17	RQ circuit, induced	2
D59	D70	Round 4	MGFHr.RQ.J.R1.R1.A.R1.A.R4	0.17	RQ circuit, induced	2
D59	D70	Round 4	MGFHr.RQ.J.R1.R1.A.R1.B.R1	0.1	RQ circuit, induced	2
D59	D70	Round 4	MGFHr.RQ.J.R1.R1.A.R1.B.R2	0.1	RQ circuit, induced	2
D59	D70	Round 4	MGFHr.RQ.J.R1.R1.A.R1.B.R3	0.1	RQ circuit, induced	2
D59	D70	Round 4	MGFHr.RQ.J.R1.R1.A.R1.B.R4	0.1	RQ circuit, induced	2
D59	D70	Round 4	MGFHr.RQ.J.R1.R2.A.R1.A.R1	0.17	RQ circuit, induced	2
D59	D70	Round 4	MGFHr.RQ.J.R1.R2.A.R1.A.R2	0.17	RQ circuit, induced	2
D59	D70	Round 4	MGFHr.RQ.J.R1.R2.A.R1.A.R3	0.17	RQ circuit, induced	2
D59	D70	Round 4	MGFHr.RQ.J.R1.R2.A.R1.A.R4	0.17	RQ circuit, induced	2
D59	D70	Round 4	MGFHr.RQ.J.R1.R2.A.R1.B.R1	0.1	RQ circuit, induced	2
D59	D70	Round 4	MGFHr.RQ.J.R1.R2.A.R1.B.R2	0.1	RQ circuit, induced	2
D59	D70	Round 4	MGFHr.RQ.J.R1.R2.A.R1.B.R3	0.1	RQ circuit, induced	2
D59	D70	Round 4	MGFHr.RQ.J.R1.R2.A.R1.B.R4	0.1	RQ circuit, induced	2
D59	D70	Round 4	MGFHr.RQ.J.R1.R3.B.R2.B.R1	0.1	RQ circuit, induced	2
D59	D70	Round 4	MGFHr.RQ.J.R1.R3.B.R2.B.R2	0.1	RQ circuit, induced	2
D59	D70	Round 4	MGFHr.RQ.J.R1.R3.B.R2.B.R3	0.1	RQ circuit, induced	2
D59	D70	Round 4	MGFHr.RQ.J.R1.R3.B.R2.B.R4	0.1	RQ circuit, induced	2
D59	D70	Round 4	MGFHr.RQ.J.R1.R3.B.R2.C.R1	0	RQ circuit, 0 ng/mL aTc	2
D59	D70	Round 4	MGFHr.RQ.J.R1.R3.B.R2.C.R2	0	RQ circuit, 0 ng/mL aTc	2
D59	D70	Round 4	MGFHr.RQ.J.R1.R3.B.R2.C.R3	0	RQ circuit, 0 ng/mL aTc	2
D59	D70	Round 4	MGFHr.RQ.J.R1.R3.B.R2.C.R4	0	RQ circuit, 0 ng/mL aTc	2
D59	D70	Round 4	MGFHr.RQ.J.R2.R2.A.R1.A.R1	0.17	RQ circuit, induced	2
D59	D70	Round 4	MGFHr.RQ.J.R2.R2.A.R1.A.R2	0.17	RQ circuit, induced	2
D59	D70	Round 4	MGFHr.RQ.J.R2.R2.A.R1.A.R3	0.17	RQ circuit, induced	2
D59	D70	Round 4	MGFHr.RQ.J.R2.R2.A.R1.A.R4	0.17	RQ circuit, induced	2
D59	D70	Round 4	MGFHr.RQ.J.R2.R2.A.R1.B.R1	0.1	RQ circuit, induced	2
D59	D70	Round 4	MGFHr.RQ.J.R2.R2.A.R1.B.R2	0.1	RQ circuit, induced	2
D59	D70	Round 4	MGFHr.RQ.J.R2.R2.A.R1.B.R3	0.1	RQ circuit, induced	2
D59	D70	Round 4	MGFHr.RQ.J.R2.R2.A.R1.B.R4	0.1	RQ circuit, induced	2
D59	D70	Round 4	MGFHr.RQ.J.R2.R3.A.R1.A.R1	0.17	RQ circuit, induced	2
D59	D70	Round 4	MGFHr.RQ.J.R2.R3.A.R1.A.R2	0.17	RQ circuit, induced	2
D59	D70	Round 4	MGFHr.RQ.J.R2.R3.A.R1.A.R3	0.17	RQ circuit, induced	2
D59	D70	Round 4	MGFHr.RQ.J.R2.R3.A.R1.A.R4	0.17	RQ circuit, induced	2
D59	D70	Round 4	MGFHr.RQ.J.R2.R3.A.R1.B.R1	0.1	RQ circuit, induced	2
D59	D70	Round 4	MGFHr.RQ.J.R2.R3.A.R1.B.R2	0.1	RQ circuit, induced	2
D59	D70	Round 4	MGFHr.RQ.J.R2.R3.A.R1.B.R3	0.1	RQ circuit, induced	2
D59	D70	Round 4	MGFHr.RQ.J.R2.R3.A.R1.B.R4	0.1	RQ circuit, induced	2
D59	D70	Round 4	MGFHr.WT.R1	0	MGFHr ancestral control	2
D59	D70	Round 4	MGFHr.WT.R2	0	MGFHr ancestral control	2
D59	D70	Round 4	MGFHr.WT.R3	0	MGFHr ancestral control	2
D59	D70	Round 4	MGFHr.WT.R4	0	MGFHr ancestral control	2

### Sheet: Legend and summary
Supplementary Table Sx. Day-by-day schedule of the Red Queen evolution experiment.
Rows shaded pale orange on 'Schedule' are branching / lineage-selection passages.
NOMENCLATURE
MGFHr.RQ.<X>.R<n>[.<X>.R<n>]...	Each selection round appends one segment: a letter giving the aTc rank within that round's ladder (A = highest) and R<n> giving the replicate. Name depth therefore equals the number of selection rounds a lineage has passed through.
MGFHr.WT.R1-R4	Ancestral MG1655+FHr control, always at 0 ng/mL aTc.
MGFHr.RQ.J.*	The lineage founded at 0 ng/mL aTc in round 0. From round 3 onward every surviving lineage descends from it.
'RQ cultures at 0 aTc'	Counts RQ-circuit cultures held at 0 ng/mL on that passage. In rounds 0-2 these are the uninduced J control; from round 3 the 0 ng/mL wells are also experimental arms of the branching design, so read this column together with the branching column rather than as 'controls'.
SUMMARY
Total passages	70
Passages with a growth curve recorded	49
Passages with a recorded plate layout	#REF!
Branching / lineage-selection events	5
Highest aTc used at any point (ng/mL)	18
Maximum cultures tracked in one panel	48
Maximum RQ cultures at aTc > 0 in one panel	40
Calendar span	2025-07-03 (D1) to 2025-10-10 (D70); 100 calendar days for 70 passages
